# The pangenome of *Aspergillus fumigatus* highlights the dynamics of gene gain-loss over evolutionary timescales in a human fungal pathogen

**DOI:** 10.64898/2026.04.14.718449

**Authors:** Harry Chown, Johanna Rhodes, Matthew C. Fisher, Michael J. Bromley

## Abstract

How fungal pathogens generate and maintain genetic diversity under sustained environmental drug pressure is central to understanding the emergence of antifungal resistance. In environmental moulds such as *Aspergillus fumigatus*, escalating exposure to agricultural fungicides that share targets with clinical azoles imposes chronic selection outside the host, yet the genomic mechanisms enabling long-term adaptation remains unclear. Here, we reconstruct the largest eukaryotic pangenome assembled to date, comprising over 1,000 *A. fumigatus* isolates collected across 34 countries spanning a century. Using network-based orthogroup clustering combined with ancestral state reconstruction, we show that the *A. fumigatus* pangenome is open and shaped by continual gene gain and loss. Pangenome-wide association analyses identify accessory genes associated with itraconazole resistance, indicating that resistance evolution occurs within broader genomic backgrounds and beyond canonical target-site mutations. We further reveal that the accessory genome is structured into distinct evolutionary cohorts, including lineage-restricted gene sets enriched for mobile genetic element– associated domains, notably *Starship*-linked genes. These patterns suggest that *Starships* contribute to clade-specific genome architecture while remaining largely constrained by phylogenetic boundaries. Time-calibrated phylogenetic modelling reveals a relatively slow rate of gene turnover—approximately two orthogroup events per century—demonstrating that large-scale genome evolution in *A. fumigatus* is decoupled from elevated point mutation rates and contrasts sharply with bacterial systems. Together, these findings establish a quantitative framework for fungal pangenome evolution and reveal how structured accessory genome dynamics underpin antifungal resistance and long-term adaptation in this major human pathogen.

**Significance Statement:** Antifungal resistance in *Aspergillus fumigatus* threatens global health, yet the genomic processes enabling long-term adaptation under environmental drug pressure remain poorly understood. Using a global, century-spanning pangenome, incorporating over 1,000 isolates, we quantify gene gain and loss dynamics in this major human pathogen. We show that the pangenome is open but evolves slowly, with only ∼2 gene turnover events per century. Accessory genes follow two distinct evolutionary modes: some are lineage-restricted, while others are broadly distributed and dynamically exchanged. Resistance is associated with lineage-specific accessory genes, highlighting a broader role of resistance formation than target-site mutations alone. These findings reveal how heterogeneous turnover dynamics shape adaptation to widespread antifungal exposure.
