## Supplemental Dataset 3 for "The pangenome of *Aspergillus fumigatus* highlights the dynamics of gene gain-loss over evolutionary timescales in a human fungal pathogen"

### Sheet: best_hits
Orthogroup	Representative Hub Gene	Target Query	E-value	Score
OG9765	AF293_Afu1g00890	galacticaFam	6.3e-152	496.4
OG6056	C120_g401.t1	enterpriseFam	5.3e-137	446.8
OG8256	AF293_Afu8g06132	tardisFam	1.4e-152	498
OG753	E215_g1173.t1	prometheusFam	6.9e-130	423.5
OG10893	E602_g350.t1	tardisFam	3.4e-105	342
OG11283	E270_g502.t1	prometheusFam	2.9e-199	652
OG14307	C66_g962.t1	tardisFam	6.4e-173	564.9
OG10984	E94_g1094.t1	prometheusFam	1.3e-154	504.9
OG13029	C187_g97.t1	tardisFam	2.5e-45	145
OG14555	C518_g1000.t1	enterpriseFam	2.1e-134	438.3
OG10897	C224_g310.t1	prometheusFam	2.9e-141	460.9
OG9848	E472_g205.t1	enterpriseFam	1.5e-125	409.1
OG2372	C504_g241.t1	prometheusFam	6.4e-151	492.8
OG2737	AF293_Afu5g15040	hephaestusFam	1.6e-231	758.3
OG10943	C208_g505.t1	galacticaFam	8.5e-138	449.9
